# Interspecific transfer of root-exuded specialized metabolites coincides with chromatin regulation and systemic chemical defense in rice

**DOI:** 10.64898/2026.07.10.737713

**Authors:** Laura Mathieu, Rémi Pélissier, Inès Bénameur, Nicolas Poncelet, Adam Rochepeau, Claudia Rouveyrol, Pierre Pétriacq, Jean-Benoit Morel, Louis-Valentin Méteignier

## Abstract

- Benzoxazinoids are indole-derived specialized metabolites released into the soil through root exudates. Initially studied for their allelopathic and toxic effects, they are now recognized as broad regulators of plant–organism interactions, including microbiome-mediated pathogen resistance. However, whether benzoxazinoid-containing root exudates can directly influence disease susceptibility in neighboring plants remains unclear.
- Using an agriculturally relevant rice–maize co-culture system, we show that benzoxazinoids naturally exuded by maize roots are taken up by rice roots and are associated with reduced rice blast disease in leaves.
- This protection occurs without detectable benzoxazinoid accumulation in rice leaves, constitutive immune activation or decreased plant height. Instead, benzoxazinoid uptake by rice roots is associated with chromatin hyperacetylation, increased expression of key phenylpropanoid biosynthetic genes and broad metabolic reprogramming.
- These responses extend systemically to leaves, where rice establishes a defense-related chemical state distinct from the systemic acquired resistance previously observed in benzoxazinoid-dependent, microbiome-mediated plant–soil feedbacks.
- Our findings support a model in which specialized metabolites exuded by one crop species are acquired by a neighbouring species and trigger chromatin-associated metabolic reprogramming linked to systemic chemical defence. This study provides a molecular framework connecting plant–plant chemical interactions, root exudation, chromatin regulation and disease susceptibility.
