## Supplementary material for "Interspecific transfer of root-exuded specialized metabolites coincides with chromatin regulation and systemic chemical defense in rice": Table S1

### Sheet: Feuil1
5’-3’	locus_name	gene_name	Experiment
GAGAACTACGCCAGCCAGAG	LOC_Os01g28450	OsPR1b	RT-qPCR
CAAGGTTGTTCCGGTTGCTG	LOC_Os01g28450	OsPR1b	RT-qPCR
TTAAGAGCAGGGTGGGCAAC	LOC_Os12g36850	OsPR10b	RT-qPCR
GAGCTTCGTCTCCGTCGAG	LOC_Os12g36850	OsPR10b	RT-qPCR
GGGTGTGGGAAGCACATACA	LOC_Os12g36880	OsPBZ1/PR10a	RT-qPCR
CCTCGAGCACATCCGACTTT	LOC_Os12g36880	OsPBZ1/PR10a	RT-qPCR
TGTTCAGCTATGCCGACGAC	LOC_Os02g41630	OsPAL1	RT-qPCR
ATCTTGGAGAACACGGAGGC	LOC_Os02g41630	OsPAL1	RT-qPCR
GCTGAGCTTAGAGGCGAGAAA	LOC_Os09g33630	OsCEBiP	RT-qPCR
GAGTTGCTTGCATGCCCATTT	LOC_Os09g33630	OsCEBiP	RT-qPCR
TGCACTCTTCGTCGTCATCAA	LOC_Os02g37190	Extensin-Like	RT-qPCR
ACACTCATGGCCTAGCAAGC	LOC_Os02g37190	Extensin-Like	RT-qPCR
CGTGACAGCAGGTTGGTGAG	LOC_Os04g55920	OsJAZ1	RT-qPCR
CCTGATGCTTCCATGCCCTC	LOC_Os04g55920	OsJAZ1	RT-qPCR
GCCGCGAGATCACGTTCCT	LOC_Os09g26999	OsDEP1	RT-qPCR
ATCCAGAACGAGAAACGGGCT	LOC_Os09g26999	OsDEP1	RT-qPCR
ACCCTGGCTGACTACAACATC	LOC_Os03g13170	OsUBQ	RT-qPCR
GGCTCGATGATACCGCCAC	LOC_Os03g13170	OsUBQ	RT-qPCR
AGCAGTACTCGGACAAGGTG	LOC_Os03g60509	OsCHI3	RT-qPCR
CTTGAAGGCCTCCTTGAACTTG	LOC_Os03g60509	OsCHI3	RT-qPCR
AACGACCTTCTAAGCGTGCTG	LOC_Os10g17260	OsF3'H	RT-qPCR
CCGCAGTGAATAGGTTCAGGAG	LOC_Os10g17260	OsF3'H	RT-qPCR
CAAGACATCCCCGTTCACCA	LOC_Os03g60509	OsCHI3	ChIP-qPCR
TGATGGGATGGGCAACAACA	LOC_Os03g60509	OsCHI3	ChIP-qPCR
CACGACGGCGGTTTCAATTT	LOC_Os02g41630	OsPAL1	ChIP-qPCR
GGCCAAAATTAATGAAGGGCCA	LOC_Os02g41630	OsPAL1	ChIP-qPCR
AACTACCCAGTCCGCGTTTT	LOC_Os10g17260	OsF3'H	ChIP-qPCR
AGTACACAAGGTACCACACGG	LOC_Os10g17260	OsF3'H	ChIP-qPCR
